# Quantitative trait locus mapping identifies *Col4a6* as a novel regulator of striatal dopamine level and axonal branching in mice

**DOI:** 10.1101/2020.06.28.176206

**Authors:** Mélanie H. Thomas, Yujuan Gui, Pierre Garcia, Mona Karout, Christian Jaeger, Zdenka Hodak, Alessandro Michelucci, Heike Kollmus, Arthur Centeno, Klaus Schughart, Rudi Balling, Michel Mittelbronn, Joseph H. Nadeau, Robert W. Williams, Thomas Sauter, Lasse Sinkkonen, Manuel Buttini

## Abstract

The features of dopaminergic neurons (DAns) of nigrostriatal circuitry are orchestrated by a multitude of yet unknown factors, many of them genetic. Genetic variation between individuals at baseline can lead to differential susceptibility to and severity of diseases. As decline of DAns, a characteristic of Parkinson’s disease, heralds a significant decrease in dopamine level, measuring dopamine can reflect the integrity of DAns. To identify novel genetic regulators of the integrity of DAns, we used the Collaborative Cross (CC) mouse strains as model system to search for quantitative trait loci (QTLs) related to dopamine levels in the dorsal striatum. The dopamine levels in dorsal striatum varied greatly in the eight CC founder strains, and the differences were inheritable in 32 derived CC strains. QTL mapping in these CC strains identified a QTL associated with dopamine level on chromosome X containing 393 genes. RNA-seq analysis of the ventral midbrain of two of the founder strains with large striatal dopamine difference (C57BL/6J and A/J) revealed 24 differentially expressed genes within the QTL. The protein-coding gene with the highest expression difference was *Col4a6*, which exhibited a 9-fold reduction in A/J compared to C57BL/6J, consistent with decreased dopamine levels in A/J. Publicly available single cell RNA-seq data from developing human midbrain suggests that *Col4a6* is highly expressed in radial glia-like cells and neuronal progenitors, indicating possible involvement in neurogenesis. Interestingly, the lowered dopamine levels were accompanied by reduced striatal axonal branching of striatal DAns in A/J compared to C57BL/6J. Because *Col4a6* is known to control axogenesis in non-mammal model organisms, we hypothesize that different dopamine levels in mouse dorsal striatum are due to differences in axogenesis induced by varying COL4A6 levels during neural development.
