## Supplemental table 1 for "Quantitative trait locus mapping identifies *Col4a6* as a novel regulator of striatal dopamine level and axonal branching in mice"

### Sheet: Tabelle1
Table S1.a - List of collaborative cross founders
Strain Name
C57BL/6J
A/J
129S1/SvlmJ
NOD/LtJ
NZO/HILtJ
CAST/EiJ
PWK/PhJ
WSB/EiJ
Table S1.b - List of collaborative cross strains
Strain Name	Alias
CC001/Unc	OR13140
CC002/Unc	OR15156
CC003/Unc	OR13067
CC004/TauUnc	IL16188
CC005/TauUnc	IL16211
CC006/TauUnc	IL16750
CC007/Unc	OR13421
CC010/GeniUnc	AU8018
CC012/GeniUnc	AU8005
CC013/GeniUnc	AU8010
CC015/Unc	OR3154
CC017/Unc	OR3032
CC019/TauUnc	IL16513
CC022/GeniUnc	AU8046
CC025/GeniUnc	AU8008
CC027/GeniUnc	AU8027
CC028/GeniUnc	AU8016
CC030/GeniUnc	AU8034
CC033/GeniUnc	AU8033
CC036/Unc	OR477
CC038/GeniUnc	AU8049
CC039/Unc	OR15155
CC041/TauUnc	IL16441
CC042/GeniUnc	AU18042
CC043/GeniUnc	AU8021
CC044/Unc	OR4410
CC051/TauUnc	IL16912
CC053/Unc	OR773
CC057/Unc	OR3393
CC058/Unc	OR5358
CC063/Unc	OR5391
CC072/TauUnc	IL16521
