## Supplemental table 2 for "Quantitative trait locus mapping identifies *Col4a6* as a novel regulator of striatal dopamine level and axonal branching in mice"

### Sheet: male
Marker	-log(p)	Chr	Mb
UNC31355549	4.91	X	136.176
UNC15219566	4.34	8	90.0983
backupJAX00186102	4.23	X	154.476
UNC24914177	4.22	14	121.577
UNC090303930	4.19	9	104.518
UNC17045516	4.19	9	104.639
UNC17053628	4.19	9	105.114
JAX00175225	4.19	9	105.419
UNC24913816	4.16	14	121.556
UNC4467758	4.15	2	169.079
UNC4472334	4.15	2	169.328
UNC15904048	4.14	9	16.3757
UNC15905498	4.14	9	16.4852
UNC30577328	3.87	19	58.365
UNC30577645	3.87	19	58.3906
UNC31477701	3.82	X	153.843
UNC15238168	3.82	8	91.3694
UNC30575730	3.64	19	58.2415
UNC24911982	3.63	14	121.459
UNC30595883	3.6	19	60.1352
JAX00481828	3.6	19	60.1631
UNC16006222	3.57	9	24.2981
JAX00719784	3.53	X	138.066
JAX00185134	3.53	X	138.969
UNC30574412	3.52	19	58.1382
UNC17080330	3.5	9	106.866
UNC17082514	3.5	9	107.151
UNC090223295	3.5	9	107.277
UNC17083905	3.5	9	107.315
UNC17084364	3.5	9	107.343
UNC17085204	3.5	9	107.398
UNC17086022	3.5	9	107.456
UNC17086789	3.5	9	107.508
UNC17087482	3.5	9	107.607
UNC11582726	3.49	6	91.4403
UNC31343639	3.46	X	134.664
UNC31362412	3.44	X	137.013
UNC31367691	3.44	X	137.647
UNC963609	3.42	1	76.03
JAX00255712	3.42	1	76.2635
UNC4332193	3.35	2	159.534
JAX00103306	3.34	2	173.508
UNC4546491	3.34	2	173.767
UNC8031707	3.33	4	114.927
UNC8037473	3.33	4	115.659
backupJAX00143772	3.33	6	89.8144
UNC11570568	3.33	6	89.8614
UNC11574769	3.33	6	90.6136
UNC4388313	3.32	2	163.384
UNC31385036	3.31	X	139.881
UNC30604935	3.3	19	61.1668
backupUNC190115512	3.3	19	61.1674
UNC31329435	3.3	X	132.524
JAX00719109	3.3	X	132.616
UNC31331654	3.3	X	132.918
UNC15246905	3.26	8	91.9736
UNC6972219	3.25	4	29.0882
UNC31371673	3.18	X	138.169
UNC31373045	3.18	X	138.347
UNC31375370	3.18	X	138.71
UNC31378058	3.18	X	139.026
UNC31378371	3.18	X	139.053
UNC31379181	3.18	X	139.186
UNC31380997	3.18	X	139.415
UNC31381832	3.18	X	139.521
UNC31382150	3.18	X	139.565
UNC31382566	3.18	X	139.612
UNC31382848	3.18	X	139.644
UNC31383300	3.18	X	139.69
UNC31379517	3.17	X	139.231
UNC985120	3.16	1	77.7628
UNC190100100	3.16	19	58.1472
JAX00346873	3.16	12	113.222
UNC8032732	3.15	4	115.019
UNC8037085	3.15	4	115.6
UNC14717289	3.14	8	50.678
UNC14721001	3.14	8	50.9466
UNC14729428	3.14	8	51.4728
UNC14737688	3.14	8	52.0142
JAX00161861	3.14	8	52.3445
JAX00161881	3.14	8	52.6148
JAX00161947	3.14	8	53.4861
JAX00668801	3.14	8	53.5035
JAX00669037	3.14	8	54.8599
UNC14780470	3.14	8	55.5946
UNC14785355	3.14	8	56.0946
JAX00669252	3.14	8	56.4794
UNC14791749	3.14	8	56.6306
UNC31339032	3.13	X	134.096
UNC31431373	3.12	X	145.542
UNC31365866	3.07	X	137.425
UNC31387173	3.04	X	140.188
UNC4524262	3.02	2	172.418
JAX00511893	3.02	2	172.507
UNC4526296	3.02	2	172.535
UNC4528477	3.02	2	172.671
JAX00103259	3.02	2	172.878
JAX00103263	3.02	2	172.938
UNC4539728	3.02	2	173.314
JAX00621198	3.01	6	106.894
JAX00621707	3.01	6	108.905
UNC18139372	3	10	67.0732
UNC18147485	3	10	67.7683
JAX00507769	2.98	2	153.735
UNC15201269	2.98	8	89.0113
UNC091160886	2.97	9	105.513
UNC17062023	2.97	9	105.602
UNC4270534	2.96	2	154.75
JAX00170066	2.95	9	36.4325
JAX00169925	2.94	9	34.5186
JAX00689798	2.94	9	34.5458
JAX00689829	2.94	9	34.6153
UNC31385860	2.94	X	139.987
UNC16156532	2.94	9	35.745
UNC16011855	2.92	9	24.6765
UNC16014505	2.92	9	24.8471
backupJAX00687795	2.92	9	25.0005
UNC16018316	2.92	9	25.0957
UNC16019348	2.92	9	25.1798
UNC16023738	2.92	9	25.4711
UNC16025126	2.92	9	25.5706
UNC16033547	2.92	9	26.1782
UNC7884193	2.92	4	103.867
UNC17035777	2.91	9	104.041
JAX00175147	2.91	9	104.38
UNC090199386	2.91	9	104.467
UNC17053033	2.91	9	105.069
UNC17057349	2.91	9	105.307
UNC17061374	2.91	9	105.554
UNC13525693	2.91	7	103.721
UNC22549114	2.91	13	46.8817
UNC30605071	2.9	19	61.2377
UNC8044341	2.9	4	116.378
JAX00617992	2.89	6	93.5731
JAX00704384	2.87	9	104.876
UNC17058456	2.87	9	105.366
UNC21919574	2.86	12	113.194
UNC21922588	2.86	12	113.334
UNC11646178	2.84	6	95.9661
UNC11683445	2.84	6	98.8783
UNC31380155	2.83	X	139.311
UNC31383008	2.83	X	139.663
UNC26287331	2.83	16	7.13587
JAX00122706	2.83	4	103.762
UNC7883528	2.83	4	103.815
JAX00560384	2.83	4	103.875
UNC7885263	2.83	4	103.939
UNC7895905	2.83	4	104.707
UNC30333430	2.81	19	41.7913
UNC16142612	2.8	9	34.6213
JAX00689837	2.8	9	34.6251
UNC17605965	2.79	10	25.1257
UNC31420222	2.79	X	144.3
UNC15902583	2.79	9	16.2994
UNC30577534	2.78	19	58.381
JAX00512113	2.78	2	173.427
UNC14113777	2.77	8	8.22782
UNC14126015	2.77	8	9.10949
UNC1541525	2.76	1	120.811
UNC31326365	2.76	X	132.1
UNC31338777	2.76	X	134.053
UNC24926752	2.75	14	122.47
UNC15211726	2.75	8	89.6204
JAX00344246	2.74	12	104.339
UNC140378126	2.73	14	120.945
UNC24901840	2.73	14	120.863
UNC24903574	2.73	14	120.985
UNC23707790	2.73	14	24.0737
JAX00238395	2.7	9	120.382
backupUNC010244211	2.7	1	121.804
UNC2062943	2.69	1	161.231
UNC010331745	2.69	1	161.991
UNC1524054	2.69	1	119.328
backupUNC040553270	2.69	4	117.231
backupUNC040556164	2.69	4	118.413
UNC4543024	2.69	2	173.487
UNC27753023	2.68	17	29.9102
UNC4550317	2.68	2	174.103
JAX00512244	2.68	2	174.203
UNC4551860	2.68	2	174.237
JAX00704601	2.68	9	106.017
JAX00437218	2.67	17	35.1067
UNC27816285	2.67	17	35.2319
JAX00437514	2.67	17	36.2639
UNC24926099	2.67	14	122.389
JAX00262573	2.67	1	110.248
backupJAX00262611	2.67	1	110.453
UNC090646410	2.65	9	19.7799
JAX00099038	2.65	2	116.477
UNC4333815	2.64	2	159.62
UNC11603105	2.64	6	93.0354
UNC11607206	2.64	6	93.3226
UNC11641013	2.64	6	95.5612
UNC16900598	2.63	9	94.2732
UNC24902656	2.63	14	120.908
UNC16989070	2.62	9	100.582
UNC31386390	2.62	X	140.075
backupUNC020656656	2.61	2	173.64
JAX00512332	2.61	2	174.61
UNC13174785	2.61	7	77.0313
JAX00644493	2.61	7	78.2447
JAX00659376	2.6	8	3.95595
UNC31495724	2.6	X	156.854
UNC30604298	2.6	19	61.0757
UNC30604501	2.6	19	61.1037
JAX00482022	2.6	19	61.2613
UNC30573889	2.59	19	58.1029
backupUNC190099769	2.59	19	58.112
UNC30575451	2.59	19	58.2154
UNC31386750	2.58	X	140.137
JAX00720117	2.58	X	140.491
UNC15959170	2.58	9	20.7029
UNC30387039	2.58	19	45.7454
UNC30396042	2.58	19	46.4605
JAX00089607	2.58	19	47.6373
UNC30424227	2.58	19	48.2253
UNC30425061	2.58	19	48.2728
UNC14769847	2.57	8	54.3295
UNC14777959	2.57	8	54.8562
UNC14789121	2.57	8	56.4498
UNC13486131	2.57	7	100.943
JAX00155172	2.57	7	104.387
UNC30544344	2.57	19	56.0892
UNC30546524	2.57	19	56.226
UNC23681697	2.56	14	21.9238
UNC23685230	2.56	14	22.1957
UNC18975838	2.56	10	129.045
UNC18980143	2.56	10	129.552
UNC18981425	2.56	10	129.673
UNC4466755	2.56	2	169.02
UNC080430786	2.56	8	95.4594
UNC15296368	2.56	8	95.4803
UNC120277617	2.55	12	119.343
UNC16814676	2.55	9	87.1209
UNC4523723	2.54	2	172.385
UNC8053453	2.54	4	117.173
UNC8057346	2.54	4	117.5
UNC8065539	2.54	4	118.168
UNC17074286	2.54	9	106.326
UNC17079189	2.54	9	106.721
UNC17082639	2.54	9	107.17
UNC17083478	2.54	9	107.279
UNC17085004	2.54	9	107.387
JAX00175387	2.54	9	107.576
UNC17087982	2.54	9	107.651
UNC17093109	2.54	9	108.226
UNC17095863	2.54	9	108.481
UNC4259616	2.53	2	153.912
UNC11799811	2.53	6	107.513
UNC8249319	2.52	4	132.868
UNC11673980	2.52	6	98.0122
UNC13662419	2.52	7	114.792
JAX00684548	2.52	9	3.36987
JAX00684853	2.52	9	6.01145
UNC15798012	2.52	9	7.2404
JAX00167917	2.52	9	7.45885
UNC1527204	2.51	1	119.62
backupUNC010894728	2.51	1	119.865
UNC1538064	2.51	1	120.553
UNC1544022	2.51	1	120.985
UNC14779750	2.51	8	55.0195
UNC11579520	2.51	6	91.1355
UNC11597839	2.51	6	92.6905
JAX00143986	2.51	6	92.694
UNC30425653	2.5	19	48.3279
UNC14160543	2.5	8	11.3035

### Sheet: female
Marker	-log(p)	Chr	Mb
UNC31420222	5.23	X	144.3
UNC31503677	4.96	X	157.823
JAX00721922	4.96	X	158.26
UNC22450321	4.19	13	38.7056
UNC5792468	4.16	3	96.6252
JAX00110691	4.16	3	96.6806
backupJAX00186102	3.75	X	154.476
JAX00621198	3.63	6	106.894
JAX00621707	3.63	6	108.905
UNC8031707	3.61	4	114.927
UNC8037473	3.61	4	115.659
UNC28268185	3.61	17	69.8604
UNC31477701	3.57	X	153.843
backupUNC130252127	3.56	13	39.0647
UNC22457961	3.56	13	39.1657
JAX00617992	3.51	6	93.5731
backupUNC200838158	3.43	X	167.125
UNC030019307	3.42	3	20.6794
UNC5791291	3.38	3	96.4651
UNC11596384	3.38	6	92.58
JAX00595174	3.37	5	123.002
UNC10064712	3.37	5	123.094
UNC10070691	3.37	5	123.676
JAX00530804	3.33	3	96.9327
UNC030152534	3.33	3	97.7014
UNC23702801	3.32	14	23.747
UNC23703834	3.32	14	23.8108
UNC11982466	3.31	6	121.386
UNC020367883	3.27	2	19.2395
UNC26287331	3.27	16	7.13587
UNC28561760	3.25	17	88.7824
UNC120277617	3.23	12	119.343
UNC10068594	3.21	5	123.491
UNC22435198	3.19	13	37.5392
UNC6972219	3.17	4	29.0882
UNC22440556	3.15	13	37.9483
UNC22441199	3.15	13	37.9876
UNC22443495	3.15	13	38.123
JAX00043714	3.15	13	38.1743
UNC22444573	3.15	13	38.1917
UNC22456183	3.15	13	39.0489
UNC4832195	3.14	3	20.7155
UNC4835655	3.14	3	20.9802
UNC15902583	3.13	9	16.2994
UNC6018658	3.13	3	115.641
JAX00633926	3.12	7	27.5289
UNC22360576	3.1	13	31.179
UNC26286477	3.1	16	7.07301
UNC2698820	3.07	2	20.8835
UNC4833045	3.06	3	20.7776
JAX00344246	3.06	12	104.339
UNC31355549	3.05	X	136.176
backupUNC030018875	3.05	3	20.4581
UNC4831249	3.05	3	20.6512
UNC4833458	3.05	3	20.8207
UNC4836790	3.05	3	21.0692
UNC4838468	3.05	3	21.1508
UNC4838961	3.05	3	21.1828
UNC4839532	3.05	3	21.2403
UNC8044341	3.04	4	116.378
UNC22121309	3.03	13	11.269
UNC26318236	3.01	16	9.59193
UNC5798383	2.98	3	97.1925
UNC5802298	2.98	3	97.5089
JAX00355531	2.97	13	38.1354
UNC21331337	2.97	12	68.7876
JAX00043903	2.91	13	40.7418
UNC21053456	2.91	12	47.3129
UNC10064329	2.9	5	123.052
backupUNC170410312	2.9	17	69.733
JAX00041704	2.88	13	10.5819
UNC10088927	2.87	5	125.324
UNC22441620	2.86	13	38.0154
backupUNC130041726	2.86	13	38.149
UNC22444268	2.86	13	38.1736
backupJAX00332542	2.86	12	45.6179
JAX00035692	2.86	12	46.6282
UNC30425653	2.86	19	48.3279
UNC130035466	2.86	13	30.1832
UNC22361479	2.86	13	31.2638
UNC18320095	2.85	10	82.9644
UNC23707790	2.83	14	24.0737
UNC22013902	2.83	12	119.031
UNC12029576	2.82	6	126.041
UNC8058534	2.82	4	117.649
UNC8060098	2.82	4	117.78
UNC8071135	2.82	4	118.625
UNC22436211	2.82	13	37.6002
UNC101335492	2.81	10	130.121
UNC11579520	2.81	6	91.1355
UNC11597839	2.81	6	92.6905
JAX00143986	2.81	6	92.694
UNC22233976	2.81	13	20.5914
UNC4467758	2.8	2	169.079
UNC4472334	2.8	2	169.328
UNC26532657	2.8	16	27.3607
JAX00067668	2.8	16	27.4125
JAX00067674	2.8	16	27.4861
UNC26537234	2.8	16	27.6784
JAX00416409	2.8	16	27.7081
UNC26546184	2.8	16	28.2661
UNC12534373	2.78	7	27.5793
UNC6530332	2.78	3	150.558
JAX00114699	2.78	3	150.64
UNC13224320	2.77	7	81.0222
UNC13227439	2.77	7	81.2718
UNC21787322	2.77	12	104.039
JAX00644927	2.75	7	80.3386
UNC13229492	2.75	7	81.468
JAX00645237	2.75	7	81.9888
UNC31501345	2.73	X	157.506
JAX00201897	2.73	13	5.82519
UNC22055634	2.73	13	6.20438
JAX00041446	2.73	13	7.08875
UNC22085217	2.73	13	8.44905
UNC22266149	2.72	13	23.8439
UNC22077608	2.72	13	7.819
JAX00633760	2.71	7	26.5519
UNC4907984	2.7	3	26.6389
UNC5682476	2.7	3	84.5166
JAX00413717	2.69	16	10.4456
backupUNC160290025	2.69	16	10.7562
JAX00413834	2.69	16	10.9676
UNC26336811	2.69	16	11.1692
UNC27425305	2.67	16	93.6954
UNC8068740	2.67	4	118.453
UNC11582726	2.66	6	91.4403
JAX00517289	2.66	3	26.3415
UNC26326969	2.65	16	10.2702
UNC22432718	2.65	13	37.3936
UNC22443650	2.65	13	38.1322
UNC22434565	2.64	13	37.5068
JAX00122706	2.64	4	103.762
UNC7883528	2.64	4	103.815
JAX00560384	2.64	4	103.875
UNC7885263	2.64	4	103.939
UNC7895905	2.64	4	104.707
UNC22617744	2.64	13	53.402
UNC28187431	2.64	17	64.7591
UNC8049951	2.63	4	116.871
UNC22134453	2.63	13	12.0575
JAX00041815	2.63	13	12.0841
UNC22213838	2.63	13	19.3629
UNC22220550	2.63	13	19.8074
UNC22084282	2.61	13	8.38721
UNC15176263	2.61	8	87.3016
UNC15179984	2.61	8	87.5454
UNC5795561	2.61	3	96.9343
UNC22193313	2.6	13	17.869
backupUNC160235938	2.6	16	84.7901
UNC27289126	2.6	16	84.9857
UNC27292227	2.6	16	85.1493
UNC27131802	2.6	16	74.9298
UNC160155772	2.59	16	8.3813
UNC26337497	2.59	16	11.2317
UNC12492257	2.59	7	23.5665
JAX00190026	2.59	7	17.6332
JAX00633185	2.59	7	20.0424
JAX00242845	2.58	1	15.7188
UNC218583	2.58	1	19.482
UNC200244258	2.58	X	157.756
UNC31385860	2.58	X	139.987
UNC8085113	2.58	4	119.522
UNC8086512	2.58	4	119.666
UNC28159051	2.58	17	62.5871
UNC171138957	2.58	17	64.1291
UNC28183273	2.58	17	64.4843
UNC28183827	2.58	17	64.5186
UNC28188752	2.58	17	64.836
UNC28191814	2.58	17	65.0637
UNC28209229	2.58	17	66.3133
UNC28209415	2.58	17	66.3227
UNC22549114	2.57	13	46.8817
UNC28444690	2.57	17	80.7865
UNC31431373	2.56	X	145.542
UNC090303930	2.56	9	104.518
UNC17045516	2.56	9	104.639
UNC17053628	2.56	9	105.114
JAX00175225	2.56	9	105.419
UNC10065354	2.55	5	123.159
UNC10069457	2.55	5	123.577
JAX00595321	2.55	5	123.853
UNC10073171	2.55	5	123.854
UNC23674339	2.55	14	21.3226
UNC21194465	2.55	12	58.8841
UNC11799811	2.54	6	107.513
UNC28209501	2.54	17	66.327
UNC6017748	2.53	3	115.578
JAX00431331	2.53	17	10.1806
UNC130033176	2.52	13	23.5611
UNC29960872	2.52	19	16.5826
UNC22231083	2.52	13	20.4264
JAX00344514	2.51	12	105.518
UNC21822267	2.51	12	106.278
UNC7884193	2.5	4	103.867
UNC18139372	2.5	10	67.0732
UNC18147485	2.5	10	67.7683
UNC5674284	2.5	3	83.9484
UNC28004986	2.5	17	51.7656
