## Supplemental table 3 for "Quantitative trait locus mapping identifies *Col4a6* as a novel regulator of striatal dopamine level and axonal branching in mice"

external_gene_name	ensembl	baseMean	log2FoldChange	padj
Drp2	ENSMUSG00000000223	2313,975426	0,083656059	0,026828701
Taf7l	ENSMUSG00000009596	2,072957836	-0,556880532	0,042033854
Hsd17b10	ENSMUSG00000025260	530,9439712	-0,185313194	0,014662461
Tsr2	ENSMUSG00000025264	2708,392159	0,373018711	8,42E-16
Apex2	ENSMUSG00000025269	232,779411	-0,375488136	4,38E-06
Tnmd	ENSMUSG00000031250	25,99187372	0,792313326	8,61E-06
Xkrx	ENSMUSG00000031258	64,72309432	0,192341016	0,033727497
Col4a6	ENSMUSG00000031273	46,51498308	-3,120122719	1,29E-22
Map3k15	ENSMUSG00000031303	234,3193421	0,361798749	0,010015089
Ctps2	ENSMUSG00000031360	2064,454292	0,087745844	0,036117888
Prps1	ENSMUSG00000031432	2214,524058	0,203833526	3,89E-05
Armcx1	ENSMUSG00000033460	2664,949305	-0,141622034	0,004715623
Amot	ENSMUSG00000041688	1311,857388	-0,231960504	1,20E-06
Ammecr1	ENSMUSG00000042225	181,9417226	0,290662453	0,001766847
Mbtps2	ENSMUSG00000046873	853,9291656	0,119601284	0,02425432
Tceal8	ENSMUSG00000051579	1045,133783	-0,172390542	0,003901613
Gpr173	ENSMUSG00000056679	545,3282178	0,119674633	0,036605785
Trmt2b	ENSMUSG00000067369	861,5367598	-0,122818563	0,027857533
Sms	ENSMUSG00000071708	3053,52503	0,099288151	0,035074144
Gm6368	ENSMUSG00000080775	14,79621009	0,282726384	0,026574619
Gm15169	ENSMUSG00000086188	8,938655539	-4,231725287	5,65E-14
3632454L22Rik	ENSMUSG00000089759	103,951438	-0,179100401	0,048771707
Gm6472	ENSMUSG00000095597	11,46423861	0,602209339	0,007642881
Gm10344	ENSMUSG00000102207	2,356981571	-1,122658248	0,00331297
